# Cyclin CLB2 mRNA localization and protein synthesis link cell cycle progression to bud growth

**DOI:** 10.1101/2022.03.01.481833

**Authors:** Anna Maekiniemi, Philipp Savakis, Kelly van Rossum, Jacky L. Snoep, Markus Seiler, David D. van Niekerk, Kathi Zarnack, Robert H. Singer, Evelina Tutucci

**Affiliations:** Cell Biology, Albert Einstein College of Medicine, 1300 Morris Park Avenue, 10461 Bronx, NY, USA; Systems Biology Lab, Amsterdam Institute of Molecular and Life Sciences (AIMMS), Vrije Universiteit Amsterdam, De Boelelaan 1108, NL-1081HZ Amsterdam, The Netherlands; Department of Biochemistry, University of Stellenbosch, Private Bag X1, Matieland, 7602, South Africa; Department of Molecular Cell Biology, VU University Amsterdam, De Boelelaan 1085, 1081 HV, Amsterdam, The Netherlands; Buchmann Institute for Molecular Life Sciences (BMLS) & Faculty of Biological Sciences, Goethe University Frankfurt, Max-von-Laue-Str. 15, 60438 Frankfurt, Germany; Theodor Boveri Institute, Julius Maximilians University Würzburg, Biocenter, Am Hubland, 97074 Würzburg, Germany

**Author notes:** Corresponding author: Evelina Tutucci. Equal contributions (Anna Maekiniemi, Philipp Savakis).

**Keywords:** mRNA localization, localized translation, smFISH, MS2 system, ZIP code, cell cycle, mitosis, *CLB2*, B-type cyclin, fluorescence microscopy

## Abstract

Clb2 is a conserved B-type cyclin essential for mitotic progression in *Saccharomyces cerevisiae*, with expression tightly regulated at transcriptional and proteolytic levels. However, it remains unclear whether Clb2 protein synthesis is regulated and responsive to cell growth. Here, we show that *CLB2* mRNA localizes to the bud via the She2/She3 complex, while Clb2 protein accumulates in the mother nucleus. This mRNA localization enhances translation without affecting protein localization. A structured RNA element, a ZIP-code, is located within the coding sequence and is required, but not sufficient, for both mRNA transport and protein expression. Mutation of this ZIP code disrupts mRNA localization, reduces Clb2 synthesis, increases budded phase duration and daughter cell size. In wild-type cells, Clb2 protein levels scale with bud growth, a coupling lost in ZIP code mutants. These findings reveal a mechanism by which mRNA localization and translation are coordinated to link cell growth with cell cycle progression.
