## Supplementary material for "Cyclin CLB2 mRNA localization and protein synthesis link cell cycle progression to bud growth": Resource Table

### Sheet: Table S1-Reagents
Table of Reagents
Sheet 1	Yeast strains List and genotype
Sheet 2	Plasmids List
Sheet 3	Oligonucleotides used for Plasmids and Yeast strains generation
Sheet 4	smFISH Probes List and Sequences
Shee 5	ZIP codes and mutants

### Sheet: 1-Yeast strains
	YEAST STRAINS used in this study
	Code	Name	Background	Genotype	Reference
	YET111	WT W303 a	W303	MATa; ura3-1; trp1Δ 2; leu2-3,112; his3-11,15; ade2-1; can1-100	Euroscarf
	YET181	WT BY Mat a	BY4741	MATa;his3Δ1; leu2Δ0; met15Δ0; ura3Δ0	Euroscarf
	YET474	CLB2 24xMBSV6 +YcpLac111	BY4741	MATa;his3Δ1; leu2Δ0; met15Δ0; ura3Δ0 CLB2:: CLB2 3UTR 24MS2V6 KAN-;<Ycp Lac111 empty>	This study
	YET475	CLB2 24xMBSV6 +YcpLac111 MCP-2xyeGFP	BY4741	MATa;his3Δ1; leu2Δ0; met15Δ0; ura3Δ0 CLB2:: CLB2 3UTR 24MS2V6 KAN-;<pET296-Ycp Lac111 CYC1p MCP-NLS-2xyeGFP>	This study
	YET563	Dshe2	BY4741	MATa;his3Δ1; leu2Δ0; met15Δ0; ura3Δ0 SHE2:: HygB	This study
	YET572	Dshe3	BY4741	MATa;his3Δ1; leu2Δ0; met15Δ0; ura3Δ0 SHE3:: KANr	This study
	YET596	WHI5-6HA	BY4741	MATa;his3Δ1; leu2Δ0; met15Δ0; ura3Δ0 WHI5::WHI5-6HA <KAN+>	This study
	YET597	WHI5-6HA + DSHE2	BY4741	MATa;his3Δ1; leu2Δ0; met15Δ0; ura3Δ0 WHI5::WHI5-6HA <KAN+>; SHE2:: HygB	This study
	YET598	WHI5-6HA + DSHE3	BY4741	MATa;his3Δ1; leu2Δ0; met15Δ0; ura3Δ0 WHI5::WHI5-6HA <KAN+>; SHE3:: HygB	This study
	YET625	CLB2-yeGFP	BY4741	MATa;his3Δ1; leu2Δ0; met15Δ0; ura3Δ0 CLB2::CLB2-yeGFP<KAN+>	This study
	YET626	CLB2-yeGFP + DSHE2	BY4741	MATa;his3Δ1; leu2Δ0; met15Δ0; ura3Δ0 CLB2::CLB2-yeGFP<KAN+> SHE2::HygroB	This study
	YET629	CLB2 3UTR 24MS2V6wt Cdc10-tdTomato + MCP-NLS-2xyEGFP	BY4741	MATa;his3Δ1; leu2Δ0; met15Δ0; ura3Δ0 CLB2:: CLB2 3UTR 24MS2V6 wt KAN- CDC10::CDC10-tdTomato <KAN><pET296 YcpLac111 CYC1pMCP-NLS-2xyeGFP>	This study
	YET631	CLB2-yeGFP + DSHE3	BY4741	MATa;his3Δ1; leu2Δ0; met15Δ0; ura3Δ0 CLB2::CLB2-yeGFP<KAN+> SHE3::HygroB	This study
	YET636	5-Myc-CLB2	BY4741	MATa;his3Δ1; leu2Δ0; met15Δ0; ura3Δ0 CLB2::CLB2homology-LoxpURA3klLoxp-CLB2pFULL-CLB2-5UTR-5-MYC-CLB2cds	This study
	YET658	5-Myc-CLB2 + DSHE2	BY4741	MATa;his3Δ1; leu2Δ0; met15Δ0; ura3Δ0 CLB2::CLB2homology-LoxpURA3klLoxp-CLB2pFULL-CLB25UTR-5-MYC-CLB2cds SHE2::HygroB	This study
	YET659	5-Myc-CLB2 + DSHE3	BY4741	MATa;his3Δ1; leu2Δ0; met15Δ0; ura3Δ0 CLB2::CLB2homology-LoxpURA3klLoxp-CLB2pFULL-CLB25UTR-5-MYC-CLB2cds SHE3::HygroB	This study
	YET666	25-Myc-CLB2	BY4741	MATa;his3Δ1; leu2Δ0; met15Δ0; ura3Δ0 CLB2::CLB2homology-LoxpURA3klLoxp-CLB2pFULL-CLB25UTR-25-cMYC-synonymized-CLB2cds	This study
	YET667	25-Myc-CLB2 + DSHE2	BY4741	MATa;his3Δ1; leu2Δ0; met15Δ0; ura3Δ0 CLB2::CLB2homology-LoxpURA3klLoxp-CLB2pFULL-CLB25UTR-25-cMYC-synonymized-CLB2cds SHE2:: HygB;	This study
	YET669	CLB2-yeGFP + PhyB-mCherry-Cdc10	BY4741	MATa;his3Δ1; leu2Δ0; met15Δ0; ura3Δ0 CLB2::CLB2-yeGFP<KAN+>; LEU::PhyB-mCherry-Cdc10<LEU2>	This study
	YET716	5-Myc-Clb2p + Dssd1	BY4741	MATa;his3Δ1; leu2Δ0; met15Δ0; ura3Δ0 CLB2::CLB2homology-LoxpURA3klLoxp-CLB2pFULL-CLB25UTR-5-cMYC-synonymized-CLB2cds SSD1::HygroB	This study
	YET718	5-Myc-Clb2p + Dkhd1	BY4741	MATa;his3Δ1; leu2Δ0; met15Δ0; ura3Δ0 CLB2::CLB2homology-LoxpURA3klLoxp-CLB2pFULL-CLB25UTR-5-cMYC-synonymized-CLB2cds KHD1::HygroB	This study
	YET721	5-Myc-Clb2p + Dpuf6	BY4741	MATa;his3Δ1; leu2Δ0; met15Δ0; ura3Δ0 CLB2::CLB2homology-LoxpURA3klLoxp-CLB2pFULL-CLB25UTR-5-cMYC-synonymized-CLB2cds PUF6::HygroB	This study
	YET1016	CLB2-ZIP-code mutant-yeGFP	BY4741	MATa;his3Δ1; leu2Δ0; met15Δ0; ura3Δ0 CLB2::CLB2 ZIP code mutant (#1)-yeGFP<KAN+>	This study
	YET1028	CLB2-yeGFP + DSHE2 + PhyB-mCherry-Cdc10	BY4741	MATa;his3Δ1; leu2Δ0; met15Δ0; ura3Δ0 CLB2::CLB2-yeGFP<KAN+>; SHE2::CloneNat; LEU2:: LEU2 ADH1p - PhyB-mCherry-CDC10	This study
	YET1029	CLB2-yeGFP + DSHE3 + PhyB-mCherry-Cdc10	BY4741	MATa;his3Δ1; leu2Δ0; met15Δ0; ura3Δ0 CLB2::CLB2-yeGFP<KAN+>; SHE3::HygroB; LEU2:: LEU2 ADH1p - PhyB-mCherry-CDC10	This study
	YET1057	CLB2-ZIP-code mutant-yeGFP + PhyB-mCherry-Cdc10	BY4741	MATa;his3Δ1; leu2Δ0; met15Δ0; ura3Δ0 LoxpURALoxp CLB2 5UTR BamHI ZIP synonymized #1 CLB2 wt 3UTR; LEU2:: LEU2 ADH1p - PhyB-mCherry-CDC10	This study
	YET1074	CLB2 5-Myc synonymized ZIP #1 DSHE2	BY4741	MATa;his3Δ1; leu2Δ0; met15Δ0; ura3Δ0 LoxpURALoxp CLB2 5UTR ATG-5xMyc BamHI ZIP synonymized #1 SHE2:: ClonNAT	This study
	YET1075	CLB2 5-Myc synonymized ZIP #1 DSHE3	BY4741	MATa;his3Δ1; leu2Δ0; met15Δ0; ura3Δ0 LoxpURALoxp CLB2 5UTR ATG-5xMyc BamHI ZIP synonymized #1 SHE3:: ClonNAT	This study
	YET1079	RPT2-5myc	BY4741	MATa;his3Δ1; leu2Δ0; met15Δ0; ura3Δ0 RPT2:: RPT2-5myc <URA3>	This study
	YET1082	RPT2-99-CLB2-ZIP-5myc	BY4741	MATa;his3Δ1; leu2Δ0; met15Δ0; ura3Δ0 RPT2:: RPT2-99-CLB2-ZIPcode-5myc <URA3>	This study
	YET1083	CLB2 5-Myc synonymized ZIP #1 + 99 nt ZIP in 3'UTR	BY4741	MATa;his3Δ1; leu2Δ0; met15Δ0; ura3Δ0 LoxpURALoxp CLB2::URA- CLB2 5UTR ATG-5xMyc BamHI ZIP synonymized #1; 36 -nt ZIP in 3'UTR	This study
	YAM111	CLB2 synonymized ZIP #1	BY4741	MATa;his3Δ1; leu2Δ0; met15Δ0; ura3Δ0 LoxpURALoxp CLB2 5UTR BamHI ZIP synonymized #1 CLB2 wt 3UTR	This study
	YAM112	CLB2 5-Myc synonymized ZIP #1	BY4741	MATa;his3Δ1; leu2Δ0; met15Δ0; ura3Δ0 LoxpURALoxp CLB2 5UTR ATG-5xMyc BamHI ZIP synonymized #1 CLB2 wt 3UTR	This study
	YAM113	CLB2 synonymized ZIP #2	BY4741	MATa;his3Δ1; leu2Δ0; met15Δ0; ura3Δ0 LoxpURALoxp CLB2 5UTR BamHI ZIP synonymized #2 CLB2 wt 3UTR	This study
	YAM115	CLB2 5-Myc synonymized ZIP #2	BY4741	MATa;his3Δ1; leu2Δ0; met15Δ0; ura3Δ0 LoxpURALoxp CLB2 5UTR ATG-5xMyc BamHI ZIP synonymized #2CLB2 wt 3UTR	This study
	YAM116	CLB2 synonymized ZIP #3	BY4741	MATa;his3Δ1; leu2Δ0; met15Δ0; ura3Δ0 LoxpURALoxp CLB2 5UTR BamHI ZIP synonymized #3 CLB2 wt 3UTR	This study
	YAM118	CLB2 5-Myc synonymized ZIP #3	BY4741	MATa;his3Δ1; leu2Δ0; met15Δ0; ura3Δ0 LoxpURALoxp CLB2 5UTR ATG-5xMyc BamHI ZIP synonymized #3CLB2 wt 3UTR	This study
	YAM119	CLB2 synonymized ZIP #1 WT ZIP in 3'UTR	BY4741	MATa;his3Δ1; leu2Δ0; met15Δ0; ura3Δ0 LoxpURALoxp CLB2 5UTR BamHI ZIP synonymized #1 CLB2 wt 3UTR	This study
	YAM121	CLB2 5-Myc synonymized ZIP #1 + 36 nt ZIP in 3'UTR	BY4741	MATa;his3Δ1; leu2Δ0; met15Δ0; ura3Δ0 LoxpURALoxp CLB2::URA- CLB2 5UTR ATG-5xMyc BamHI ZIP synonymized #1; 36 -nt ZIP in 3'UTR	This study

### Sheet: 2-Plasmids
	Plasmids used in this study
	code	name	Yeast Marker	reference	Notes
	pET143	pKT127 pFA6-link-yEGFP-KAN	KAN	Sheff et al. Yeast 2004
	pET148	pFA6-hphNT1 (hygromycin)	HYGR	Janke C. et al. Yeast 2004
	pET152	pYM14 6xHA KANMX4	KAN	PCR Tool-Box Euroscarf
	pET157	YcpLac111	LEU2	Rizzardi et al Genetics. 2012 Oct;192(2):371-84. doi: 10.1534/genetics.112.142349	Addgene 53249
	pET184	pSH47 GAl1p CRE ricombinase URA3	URA3	Güldener U, Heck S, Fiedler T, Beinhauer J, Hegemann JH. A new efficient gene disruption cassette for repeated use in budding yeast. Nucleic Acids Research 1996; 24, 2519-2524	Euroscarf
	pET264	p415 24xMS2V6 50nt linker U-var Loxp KANr Loxp	KAN	Tutucci et al. Nature Methods 2018	Addgene 104393
	pET296	YcpLac111 CYC1p 1xMCP-NLS-2xyeGFP	LEU2	Tutucci et al. Nature Methods 2018	Addgene 104394
	pET341	pDZ264 tdTomato Loxp KanR Loxp	KAN	Larson et al. Science 2011	Addgene 35193
	pET418	pFA6-link-yomRuby2-KAN	KAN	Lee et al. Plos One 2013	Addgene 44953
	pET419	YcpLa211 LoxpURALoxp CLB2p 5UTR ATG-BamHI CDS 3UTR URA3	URA3	This study
	pET424	pRS305 PhyB-mCherry-CDC10	LEU2	Yang X, Jost AP, Weiner OD, Tang C. Mol Biol Cell. 2013 Aug;24(15):2419-30. doi: 10.1091/mbc.E13-03-0126. Epub 2013 Jun 12. 10.1091/mbc.E13-03-0126 PubMed 23761071	Addgene 51568
	pET479	YcpLac211 LoxpURALoxp CLB2p 5xMyc Synonymized-URA	URA3	This study
	pET491	YcpLac211 LoxpURALoxp CLB2p 25xMyc Synonymized-URA	URA3	This study
	pAM090	YIpLa211 LoxpURALoxp CLB2 5UTR ATG BamHI CLB2 syn ZIP 3UTR (#1) URA3	URA3	This study	ZIP1 mutant
	pAM091	YIpLa211 LoxpURALoxp CLB2 5UTR ATG-5xMyc BamHI CLB2 syn ZIP 3UTR (#1) URA3	URA3	This study	ZIP1 mutant
	pAM092	YIpLa211 LoxpURALoxp CLB2 5UTR ATG BamHI CLB2 syn ZIP site 3UTR (#2) URA3	URA3	This study	ZIP2 mutant
	pAM093	YIpLa211 LoxpURALoxp CLB2 5UTR ATG-5xMyc BamHI CLB2 syn ZIP 3UTR (#2) URA3	URA3	This study	ZIP2 mutant
	pAM094	YIpLa211 LoxpURALoxp CLB2 5UTR ATG BamHI CLB2 syn ZIPe 3UTR (#3) URA3	URA3	This study	ZIP3 mutant
	pAM095	YIpLa211 LoxpURALoxp CLB2 5UTR ATG-5xMyc BamHI CLB2 syn ZIP 3UTR (#3) URA3	URA3	This study	ZIP3 mutant
	pAM096	YIpLa211 LoxpURALoxp CLB2 5UTR ATG BamHI CLB2 syn ZIP (#1) 3UTR WT ZIP (36-nt) URA3	URA3	This study	ZIP rescue + ZIP1 (36 nt)
	pAM097	YIpLa211 LoxpURALoxp CLB2 5UTR ATG-5xMyc BamHI CLB2 syn ZIP (#1) 3UTR WT ZIP (36-nt) URA3	URA3	This study	ZIP rescue + ZIP1 (36 nt)
	pET586	YIpLa211 LoxpURALoxp CLB2 5UTR ATG-5xMyc BamHI CLB2 syn ZIP (#1) 3UTR WT ZIP (99-nt) URA3	URA3	This study	ZIP rescue + ZIP1 (99 nt)
	pET576	pRS313-RPT2-5myc-URA3-RPT2homology	URA3	This study
	pET578	pRS313-RPT2-CLB2_ZIP (99-nt)-5myc-URA3-RPT2homology	URA3	This study

### Sheet: 3-Primers
	Primers used in this study
code	Name	Sequence 5'-3'	Notes
OET254	CLB2 3'UTR MS2 tagging FW	TATAATTTCCGTCCAATGGGCTTTAAAGGTTAGAAAAAACGGCTATGATATAATGACCTTGCATGAATGACCGCTCTAGAACTAGTGGAT
OET017	CLB2 3'UTR MS2 tagging REV	AGCAGCCATACATTTTATATGGACATTTATCGATTATCGTTTTAGATATTTTAAGCATCTGCCCCTCTTCGATATCACCTAATAACTTCGTATAG
OET062	CLB2 promoter (-700) fw	TGAGCCCGTTTAGGAAAGTG	test primers
OET065	CLB2 ORF1 rev	CGGCTGTTGATCTTGATACG	test primers
OET066	CLB2 CDS FW	TTCGGCTTATTACCGGAGAC	test primers
OET069	CLB2 3UTR rev	GGCGCTAAAATTGGGTGTG	test primers
OET021	CLB2+500 REV	TTGTCTACCCTCGCTACATGC	test primers
OET164	SHE2 deletion F1 pFA6 FW	TTCTCAAAAAAAGAGAAAGCACAGTAAACCCTCCTTAATTTTCCTTTTGCATAATACCAGACACTTAAAAcggatccccgggttaattaa
OET165	SHE2 deletion R2 pFA6 REV	TCATGTATATATATATGTTCTATTAACTAGTGGTACTTATTTGCTCTTTTTGAGCTAAAAACTGAAGGCCccactagtggatctgatatcatcg
OET166	SHE2 +274 REV	CACATCAGAGGAGGCTTCAT	test primers
OET246	SHE3 +269 bp REV	GTCGCACCTGCTATCATTGG	test primers
OET460	SHE3 deletion F1 pFA6 FW	TGAAGGGGTTACCAAACGTTAGCTCGTCTATCAAGCACGCCAAGGTTCAACGACACTACTTTTGTGTAAGcggatccccgggttaattaa
OET461	SHE3 deletion R2 pFA6 REV	AGGCATCTATTTACTTTTGTTCTATTATCTAAATGAATCCTATATATATACTCCCTTGTGTCGGCATATTccactagtggatctgatatcatcg
OET086	TEF1p FW	CCAGAATACCCTCCTTGAC	test primers
OET451	WHI5-C terminal tagging FW (pYM14)	GGCGACATCTGCTGGAGAACCCACGGACGAAACGGAGCCCGAGTCGGATACCGAAGTGGAGACGTCTCTTCGTACGCTGCAGGTCGAC
OET289	WHI5-C terminal tagging REV (pYM14)	CTAAAGGGTGCAGCAGCGGGCGCGGCTGCACTAACTCCGAGATTGCGGAGAAAAAACTCGTACTACCACAccactagtggatctgatatcatcg
OET310	WHI5 CDS FW	CGCGCATACAGCGTTTCTTC	test primers
OET311	WHI5 +360 REV	CACCTTACTCATGCCGCTGC	test primers
OET452	CLB2-C terminal tagging (pKT127) FW	TCCGTCCAATGGGCTTTAAAGGTTAGAAAAAACGGCTATGATATAATGACCTTGCATGAAGGTGACGGTGCTGGTTTA
OET453	CLB2-C terminal tagging (pKT127) REV	GCAGCCATACATTTTATATGGACATTTATCGATTATCGTTTTAGATATTTTAAGCATCTGCCCCTCTTCTCGATGAATTCGAGCTCG
OET530	KHD1 deletion F1 pFA6 FW	CGCGCGTCCCCTGTACAACAAAGCATCAACTTATCGGGTAACTTAGAGACAGCATTAGTATATATACCAGcggatccccgggttaattaa
OET531	KHD1 deletion R2 pFA6 REV	TGCAACATTATTCGTTAAGATGATAGTTTGTTTTGTCTGTGTGGGACGTGCGCACGCACACGTATATAccactagtggatctgatatcatcg
OET532	KHD1 -178 FW	GCCGCTCAGCCAAACAACAAAC	test primers
OET533	KHD1 +267 REV	TTCCCTCTCTGTGCCTCTAG	test primers
OET534	PUF6 deletion F1 pFA6 FW	GGTGAAAGCGTTTTATTATAGAGTACTGAAATAAAGCACAATCAGGAATAACAAATTAACTGACAATGGCcggatccccgggttaattaa
OET535	PUF6 deletion R2 pFA6 REV	GTACAGATGCTTATATACCAAATATTGTGACTTTATCGTAGAAAATTTATTTTAACAATTTAGCCAAAAGCccactagtggatctgatatcatcg
OET536	PUF6 -169 FW	AACTAACCCGGCATTGAAGACC	test primers
OET537	PUF6 +153 REV	TCCCATCGGAACGGTATCTTCAAC	test primers
OET548	SSD1 deletion FW	TCGCAAAACAGAACACCAAAAACCTTTCAGCGCAAAGATTTGGCCCAATTATTCCATCTTTATACACTcggatccccgggttaattaa
OET549	SSD1 deletion REV	GCACAATCCAAAGAACGAAAGTGAAAAACAAGAAAAACAGCAATGACGATATTGGTAGAAGAGATTATACCccactagtggatctgatatcatcg
OET550	SSD1 -500 FW	CCGATCCTTTCTTCTGTCTTTGG	test primers
OET551	SSD1 +500 REV	GATGATGCCTTACCGGAACG	test primers
OET472	CDC10 -365 FW	GTGAAGGATTTCCTAGCGGTAC	test primers
OET473	CDC10 +156 REV	TCTCGCCAATCCAGCAATAC	test primers
OET476	CDC10 C-ter tagging FW	ATTAATTGCCTTGAAAGAAAATGCGAATAGTCGTTCCTCAGCTCATATGTCTAGCAACGCCATTCAACGTATGGTGAGCAAGGGCGAGGA
OET477	CDC10 C-ter tagging REV	ATCTCATAAGAATGGTGGTGATTATATATCTTATGTTATTAAGAATTCTCAAATTATTCTATATGAGCATAGGCCACTAGTGGATCTG
OAM032	Synonymize SBS FW	gcgcgcgcAGATCTCTATCAGCATAGAAATATTCATCAAAATC	BglII WT CLB2 CDS. Use on pET479/419.
OAM035	Synonymize SBS REV	gcgcgcATCGATTATCGTTTTAGATATTTTAAGCATCTGCC	ClaI WT CLB2 CDS. Use on pET479/419.
OAM043	Synonymize SBS REV	CTGAAATCTACCAATGATATCTCTAATAAGAATTTGGCTAGGGTTCTGCTCTGTATATCATAATCATCGGC	Use on 479/419 with OAM32
OAM044	Synonymize SBS FW	CCGATGAATTTTCTGAGAAGAATTTCGAAAGCCGATGATTATGATATACAGAGCAGAACCCTAGCC	Use on pET479/419 with OAM35.
OAM070	Synonymize SBS#2 REV	CTGAAATCTACCAATGATATCTCTAATAAGAATTTAGCAAGAGTTCGAGACTGGATATCGTAGTCGTCGGC	Use on pET479/419 with OAM71.
OAM071	Synonymize SBS#2 FW	CCGATGAATTTTCTGAGAAGAATTTCGAAAGCCGACGACTACGATATCCAGTCTCGAACTCTTGCT	Use on pET479/419 with OAM70.
OAM074	Synonymize SBS#3 REV	CTGAAATCTACCAATGATATCTCTAATAAGAATTTCGCCAGCGTTCGGCTCTGTATATCATAATCATCCGC	Use on pET479/419 with OAM75.
OAM075	Synonymize SBS#3 FW	CCGATGAATTTTCTGAGAAGAATTTCGAAAGCGGATGATTATGATATACAGAGCCGAACGCTGGCG	Use on pET479/419 with OAM74.
OET734	RPT2 CDS FW	CCGGTACAGGTAAGACATTGC	test primers
OET745	RPT2 REV	ATCAGTTATTACCCGCCCTTTC	test primers

### Sheet: 4-smFISH probes
	Probes used in this study
GENE	Probe #	SEQUENCE	PROBE LENGTH	Dye	Reference
CLB2	1	gcttcttggaaggaaatagc	20 nt	Quasar 570/670	This study
CLB2	2	agagagagagggggtaatca	20 nt	Quasar 570/670	This study
CLB2	3	tctattgggttggacatcta	20 nt	Quasar 570/670	This study
CLB2	4	attctgtgagttttctgtgt	20 nt	Quasar 570/670	This study
CLB2	5	taaggccaacctttgtacat	20 nt	Quasar 570/670	This study
CLB2	6	gctggattattcgcattact	20 nt	Quasar 570/670	This study
CLB2	7	ccttctttactgagtttagt	20 nt	Quasar 570/670	This study
CLB2	8	aattgaggaatccgacttcc	20 nt	Quasar 570/670	This study
CLB2	9	gatcttgatacgctttctct	20 nt	Quasar 570/670	This study
CLB2	10	cattttctttcagggttctt	20 nt	Quasar 570/670	This study
CLB2	11	ttgtttttggggagttggat	20 nt	Quasar 570/670	This study
CLB2	12	ggtcttggttttctttatca	20 nt	Quasar 570/670	This study
CLB2	13	gcaccaaattgctgactact	20 nt	Quasar 570/670	This study
CLB2	14	cccctcctttatagaagtta	20 nt	Quasar 570/670	This study
CLB2	15	tatatttgcaggcagctcag	20 nt	Quasar 570/670	This study
CLB2	16	gctgaggaggattcttgtaa	20 nt	Quasar 570/670	This study
CLB2	17	gttatggactacctcagtgt	20 nt	Quasar 570/670	This study
CLB2	18	gaagtttttcgttttctacc	20 nt	Quasar 570/670	This study
CLB2	19	tgaagttgacttctagctgg	20 nt	Quasar 570/670	This study
CLB2	20	gtttcactttcggtatttct	20 nt	Quasar 570/670	This study
CLB2	21	gggcagttcttgttcaacaa	20 nt	Quasar 570/670	This study
CLB2	22	ccattttcatcgcacacttt	20 nt	Quasar 570/670	This study
CLB2	23	ttcccattcatattcttctt	20 nt	Quasar 570/670	This study
CLB2	24	ggatcatttacatcttctgc	20 nt	Quasar 570/670	This study
CLB2	25	atcattgacgtactcgctga	20 nt	Quasar 570/670	This study
CLB2	26	taatgacctctagttggtgg	20 nt	Quasar 570/670	This study
CLB2	27	ctccggtaataagccgaatt	20 nt	Quasar 570/670	This study
CLB2	28	cctgtccattatgttaatgg	20 nt	Quasar 570/670	This study
CLB2	29	atgatgtgccaaccaattgt	20 nt	Quasar 570/670	This study
CLB2	30	acctcttcatatttagaggc	20 nt	Quasar 570/670	This study
CLB2	31	gtctgtctctgatgcgaaat	20 nt	Quasar 570/670	This study
CLB2	32	aaatgaatttctccccttct	20 nt	Quasar 570/670	This study
CLB2	33	cggattgggataatttaggt	20 nt	Quasar 570/670	This study
CLB2	34	tatcgtagtcatctgctttc	20 nt	Quasar 570/670	This study
CLB2	35	atgagggtagtatcccaata	20 nt	Quasar 570/670	This study
CLB2	36	cataaacatcgcagctgctg	20 nt	Quasar 570/670	This study
CLB2	37	cctttacctaacatttttct	20 nt	Quasar 570/670	This study
CLB2	38	tattagatttccatcccatt	20 nt	Quasar 570/670	This study
CLB2	39	agttcttctttagtataccc	20 nt	Quasar 570/670	This study
CLB2	40	aagcccattggacggaaatt	20 nt	Quasar 570/670	This study
CLB2	41	catagccgttttttctaacc	20 nt	Quasar 570/670	This study
CLB2	42	ttctcattcatgcaaggtca	20 nt	Quasar 570/670	This study
CLB2	43	gcagccatacattttatatg	20 nt	Quasar 570/670	This study
CLB2	44	aggcgctaaaattgggtgtg	20 nt	Quasar 570/670	This study
CLB2	45	tggtgtggtgttattagtga	20 nt	Quasar 570/670	This study
GENE	Probe #	SEQUENCE	PROBE LENGTH	Dye	Reference
MS2V6WT	1	cgcaagcgagagtgaagacg	20 nt	Quasar 570/670	Tutucci et al Nat Methods 2018
MS2V6WT	2	tttgacggggaacagagtgt	20 nt	Quasar 570/670	Tutucci et al Nat Methods 2018
MS2V6WT	3	gactgtacgagtagacatgc	20 nt	Quasar 570/670	Tutucci et al Nat Methods 2018
MS2V6WT	4	atctgcacaccatgtatgat	20 nt	Quasar 570/670	Tutucci et al Nat Methods 2018
MS2V6WT	5	gccatagcagagtgtaaact	20 nt	Quasar 570/670	Tutucci et al Nat Methods 2018
MS2V6WT	6	tcgcaaggcagatgcaatac	20 nt	Quasar 570/670	Tutucci et al Nat Methods 2018
MS2V6WT	7	cagaagtatccgcacgagtg	20 nt	Quasar 570/670	Tutucci et al Nat Methods 2018
MS2V6WT	8	gaatgttctttgtagcaccg	20 nt	Quasar 570/670	Tutucci et al Nat Methods 2018
MS2V6WT	9	catgtgacactggtgagcaa	20 nt	Quasar 570/670	Tutucci et al Nat Methods 2018
MS2V6WT	10	aaggtttcctgactcgcttg	20 nt	Quasar 570/670	Tutucci et al Nat Methods 2018
MS2V6WT	11	ttcgggataatggtgcgatg	20 nt	Quasar 570/670	Tutucci et al Nat Methods 2018
MS2V6WT	12	atattctgcaccatgcatgc	20 nt	Quasar 570/670	Tutucci et al Nat Methods 2018
MS2V6WT	13	tcctgaccacacgagtagat	20 nt	Quasar 570/670	Tutucci et al Nat Methods 2018
MS2V6WT	14	atagaatagaagtggtcggt	20 nt	Quasar 570/670	Tutucci et al Nat Methods 2018
MS2V6WT	15	acctgcacaaccgaaaagat	20 nt	Quasar 570/670	Tutucci et al Nat Methods 2018
MS2V6WT	16	tcttctcgtacatcggcaga	20 nt	Quasar 570/670	Tutucci et al Nat Methods 2018
MS2V6WT	17	catgggttggttgacagaga	20 nt	Quasar 570/670	Tutucci et al Nat Methods 2018
MS2V6WT	18	acgacagagcacccatattg	20 nt	Quasar 570/670	Tutucci et al Nat Methods 2018
MS2V6WT	19	tgcgcaaatggtcctgatga	20 nt	Quasar 570/670	Tutucci et al Nat Methods 2018
MS2V6WT	20	gagctcgcgtaacaatagga	20 nt	Quasar 570/670	Tutucci et al Nat Methods 2018
MS2V6WT	21	gagatcgatagatcttccgt	20 nt	Quasar 570/670	Tutucci et al Nat Methods 2018
MS2V6WT	22	tgatcctgcatgacgtaagc	20 nt	Quasar 570/670	Tutucci et al Nat Methods 2018
MS2V6WT	23	aggtagtcgagaagcgtgat	20 nt	Quasar 570/670	Tutucci et al Nat Methods 2018
GENE	Probe #	SEQUENCE	PROBE LENGTH	Dye	Reference
MDN1.ORF	1	cttgcaagtttttgtcgtca	20 nt	Quasar 670	Tutucci et al Nat Methods 2018
MDN1.ORF	2	gttattttgagcaccttcac	20 nt	Quasar 670	Tutucci et al Nat Methods 2018
MDN1.ORF	3	ctttgttttcgttttgtgca	20 nt	Quasar 670	Tutucci et al Nat Methods 2018
MDN1.ORF	4	actgcatcatcttcattctc	20 nt	Quasar 670	Tutucci et al Nat Methods 2018
MDN1.ORF	5	attcttcttcttcgctatca	20 nt	Quasar 670	Tutucci et al Nat Methods 2018
MDN1.ORF	6	catcttcattcaggtcatca	20 nt	Quasar 670	Tutucci et al Nat Methods 2018
MDN1.ORF	7	catcttcattcaggtcatca	20 nt	Quasar 670	Tutucci et al Nat Methods 2018
MDN1.ORF	8	tctggtctgtatctttttct	20 nt	Quasar 670	Tutucci et al Nat Methods 2018
MDN1.ORF	9	ttcctcttgattttttccat	20 nt	Quasar 670	Tutucci et al Nat Methods 2018
MDN1.ORF	10	tcattttcagcagcttgtac	20 nt	Quasar 670	Tutucci et al Nat Methods 2018
MDN1.ORF	11	tcttctgcattttcatcgtt	20 nt	Quasar 670	Tutucci et al Nat Methods 2018
MDN1.ORF	12	tcatctttaacttcgtcctc	20 nt	Quasar 670	Tutucci et al Nat Methods 2018
MDN1.ORF	13	gaaggtctagggtttcgatt	20 nt	Quasar 670	Tutucci et al Nat Methods 2018
MDN1.ORF	14	catcttcgtctgattcttca	20 nt	Quasar 670	Tutucci et al Nat Methods 2018
MDN1.ORF	15	tcttgtttgacttcttcgtc	20 nt	Quasar 670	Tutucci et al Nat Methods 2018
MDN1.ORF	16	ggttcgtcgttttcattatc	20 nt	Quasar 670	Tutucci et al Nat Methods 2018
MDN1.ORF	17	ttcttcgtcaagagctgttt	20 nt	Quasar 670	Tutucci et al Nat Methods 2018
MDN1.ORF	18	attagtcatatccacatcct	20 nt	Quasar 670	Tutucci et al Nat Methods 2018
MDN1.ORF	19	cagcatcttgctttaactct	20 nt	Quasar 670	Tutucci et al Nat Methods 2018
MDN1.ORF	20	ttctctttgttttcttccat	20 nt	Quasar 670	Tutucci et al Nat Methods 2018
MDN1.ORF	21	gaatcttgttgaacggcagc	20 nt	Quasar 670	Tutucci et al Nat Methods 2018
MDN1.ORF	22	attctgagtcgttcctgaac	20 nt	Quasar 670	Tutucci et al Nat Methods 2018
MDN1.ORF	23	cttcgcgtgattcttcatta	20 nt	Quasar 670	Tutucci et al Nat Methods 2018
MDN1.ORF	24	tctttcatgctatcacctag	20 nt	Quasar 670	Tutucci et al Nat Methods 2018
MDN1.ORF	25	cgggacgttcattgtttttt	20 nt	Quasar 670	Tutucci et al Nat Methods 2018
MDN1.ORF	26	acctaaagcttgcgtatctg	20 nt	Quasar 670	Tutucci et al Nat Methods 2018
MDN1.ORF	27	gtaattgatcctgtgttgca	20 nt	Quasar 670	Tutucci et al Nat Methods 2018
MDN1.ORF	28	aatggccatgtcttcatcaa	20 nt	Quasar 670	Tutucci et al Nat Methods 2018
MDN1.ORF	29	gcgtcttctactaactcttt	20 nt	Quasar 670	Tutucci et al Nat Methods 2018
MDN1.ORF	30	gcgtcgatatcagatagcat	20 nt	Quasar 670	Tutucci et al Nat Methods 2018
MDN1.ORF	31	tcaacgtcattgttagcgtc	20 nt	Quasar 670	Tutucci et al Nat Methods 2018
MDN1.ORF	32	accgatgaatcctgactttt	20 nt	Quasar 670	Tutucci et al Nat Methods 2018
MDN1.ORF	33	agccgagaagtgttcatttg	20 nt	Quasar 670	Tutucci et al Nat Methods 2018
MDN1.ORF	34	ttgtatttcactgtcatcct	20 nt	Quasar 670	Tutucci et al Nat Methods 2018
MDN1.ORF	35	ggtggattatcctcaatgtt	20 nt	Quasar 670	Tutucci et al Nat Methods 2018
MDN1.ORF	36	gtgtcaaactagcacttgca	20 nt	Quasar 670	Tutucci et al Nat Methods 2018
MDN1.ORF	37	tttatgccacaattcacggg	20 nt	Quasar 670	Tutucci et al Nat Methods 2018
MDN1.ORF	38	cgtgatactaaatcggcggt	20 nt	Quasar 670	Tutucci et al Nat Methods 2018
MDN1.ORF	39	ggtaggttccaagattagtc	20 nt	Quasar 670	Tutucci et al Nat Methods 2018
MDN1.ORF	40	gttttgtaatcacccttcag	20 nt	Quasar 670	Tutucci et al Nat Methods 2018
MDN1.ORF	41	atccgtttcatattcagtct	20 nt	Quasar 670	Tutucci et al Nat Methods 2018
MDN1.ORF	42	ctgacgtttgcttggtttag	20 nt	Quasar 670	Tutucci et al Nat Methods 2018
MDN1.ORF	43	acgcatttagattcgctcat	20 nt	Quasar 670	Tutucci et al Nat Methods 2018
MDN1.ORF	44	taacgtcttggagaccaagc	20 nt	Quasar 670	Tutucci et al Nat Methods 2018
MDN1.ORF	45	gccacaagtttcttaacgtc	20 nt	Quasar 670	Tutucci et al Nat Methods 2018
MDN1.ORF	46	agcgcgagcacgttcaaaaa	20 nt	Quasar 670	Tutucci et al Nat Methods 2018
MDN1.ORF	47	tgccattggtcattatgtac	20 nt	Quasar 670	Tutucci et al Nat Methods 2018
MDN1.ORF	48	tggtcttcgcaaataccatc	20 nt	Quasar 670	Tutucci et al Nat Methods 2018
GENE	Probe #	SEQUENCE	PROBE LENGTH	Dye	Reference
ASH1 Q670	1	cagcagataatgcatgcagt	20 nt	Quasar 670	Tutucci et al Nat Methods 2018
ASH1 Q670	2	gctatttgcatgagaatccg	20 nt	Quasar 670	Tutucci et al Nat Methods 2018
ASH1 Q670	3	atcggttgtgatattgttcc	20 nt	Quasar 670	Tutucci et al Nat Methods 2018
ASH1 Q670	4	aatacttcctaggacttgct	20 nt	Quasar 670	Tutucci et al Nat Methods 2018
ASH1 Q670	5	aattggcgacacattgagcg	20 nt	Quasar 670	Tutucci et al Nat Methods 2018
ASH1 Q670	6	ccaagtatttcgttagccaa	20 nt	Quasar 670	Tutucci et al Nat Methods 2018
ASH1 Q670	7	gctggtgcagtatttgattt	20 nt	Quasar 670	Tutucci et al Nat Methods 2018
ASH1 Q670	8	gtaatccatatgatgtggcg	20 nt	Quasar 670	Tutucci et al Nat Methods 2018
ASH1 Q670	9	aattctggtgaattgcctgg	20 nt	Quasar 670	Tutucci et al Nat Methods 2018
ASH1 Q670	10	atctgagataagcttgcctt	20 nt	Quasar 670	Tutucci et al Nat Methods 2018
ASH1 Q670	11	gacccatagttcaatggatt	20 nt	Quasar 670	Tutucci et al Nat Methods 2018
ASH1 Q670	12	acaatggtagtcgaggttgt	20 nt	Quasar 670	Tutucci et al Nat Methods 2018
ASH1 Q670	13	aagagacggacgatagcctg	20 nt	Quasar 670	Tutucci et al Nat Methods 2018
ASH1 Q670	14	agtgatggtaggctttgttg	20 nt	Quasar 670	Tutucci et al Nat Methods 2018
ASH1 Q670	15	gggtaataattgcagatgcc	20 nt	Quasar 670	Tutucci et al Nat Methods 2018
ASH1 Q670	16	gtgctgcgttttcttgtaaa	20 nt	Quasar 670	Tutucci et al Nat Methods 2018
ASH1 Q670	17	acgttttgatgtatcaggga	20 nt	Quasar 670	Tutucci et al Nat Methods 2018
ASH1 Q670	18	tgggtaagatcagttttcca	20 nt	Quasar 670	Tutucci et al Nat Methods 2018
ASH1 Q670	19	gtcttgatagtttgtatcct	20 nt	Quasar 670	Tutucci et al Nat Methods 2018
ASH1 Q670	20	ccacttcttcgcgtatttta	20 nt	Quasar 670	Tutucci et al Nat Methods 2018
ASH1 Q670	21	gttgggtatacttaatggct	20 nt	Quasar 670	Tutucci et al Nat Methods 2018
ASH1 Q670	22	caattccttgccgtaattga	20 nt	Quasar 670	Tutucci et al Nat Methods 2018
ASH1 Q670	23	aacttggacgacctagtcga	20 nt	Quasar 670	Tutucci et al Nat Methods 2018
ASH1 Q670	24	atgattccttagacggggaa	20 nt	Quasar 670	Tutucci et al Nat Methods 2018
ASH1 Q670	25	gaggagtaatactccatgca	20 nt	Quasar 670	Tutucci et al Nat Methods 2018
ASH1 Q670	26	tattggttggtggactcatc	20 nt	Quasar 670	Tutucci et al Nat Methods 2018
ASH1 Q670	27	aaaaagaggcctctactcct	20 nt	Quasar 670	Tutucci et al Nat Methods 2018
ASH1 Q670	28	atcgttattgctggatttcc	20 nt	Quasar 670	Tutucci et al Nat Methods 2018
ASH1 Q670	29	ttccacgtaattgtctttga	20 nt	Quasar 670	Tutucci et al Nat Methods 2018
ASH1 Q670	30	gcatttggcatgggaaatga	20 nt	Quasar 670	Tutucci et al Nat Methods 2018
ASH1 Q670	31	actgttcgtctttttgtgac	20 nt	Quasar 670	Tutucci et al Nat Methods 2018
ASH1 Q670	32	gtctctattcgcaagcaatt	20 nt	Quasar 670	Tutucci et al Nat Methods 2018
ASH1 Q670	33	tgttcttagatggtttcctt	20 nt	Quasar 670	Tutucci et al Nat Methods 2018
ASH1 Q670	34	gtcttgcagtgttaccgaaa	20 nt	Quasar 670	Tutucci et al Nat Methods 2018
ASH1 Q670	35	ggtgaggatgatcttgatct	20 nt	Quasar 670	Tutucci et al Nat Methods 2018
ASH1 Q670	36	gataattgggtgaccttggg	20 nt	Quasar 670	Tutucci et al Nat Methods 2018
ASH1 Q670	37	gggagagtcgagagcaaatc	20 nt	Quasar 670	Tutucci et al Nat Methods 2018
ASH1 Q670	38	atttgatgatcttcgagggc	20 nt	Quasar 670	Tutucci et al Nat Methods 2018
ASH1 Q670	39	tacttccctttttcgttatg	20 nt	Quasar 670	Tutucci et al Nat Methods 2018
ASH1 Q670	40	tgtgacgagtgggtgatgag	20 nt	Quasar 670	Tutucci et al Nat Methods 2018
ASH1 Q670	41	gggcgaatcactcgaatgac	20 nt	Quasar 670	Tutucci et al Nat Methods 2018
ASH1 Q670	42	gttacatagctgatcttgct	20 nt	Quasar 670	Tutucci et al Nat Methods 2018
ASH1 Q670	43	aataagcaacggtacccttc	20 nt	Quasar 670	Tutucci et al Nat Methods 2018
ASH1 Q670	44	ctctactgtctcagttatgt	20 nt	Quasar 670	Tutucci et al Nat Methods 2018
ASH1 Q670	45	cgcggcgtgtcgaatgaaaa	20 nt	Quasar 670	Tutucci et al Nat Methods 2018
GENE	Probe #	SEQUENCE	PROBE LENGTH	Dye	Reference
RPT2 _1	1	gatgatacaccttgtcccat	20 nt	Quasar 670	This study
RPT2 _2	2	cttcttctttttgtcttgtc	20 nt	Quasar 670	This study
RPT2 _3	3	ttgggtttctgattagatcc	20 nt	Quasar 670	This study
RPT2 _4	4	agattgaacgggaggttcat	20 nt	Quasar 670	This study
RPT2 _5	5	tccctttcttttcttacgac	20 nt	Quasar 670	This study
RPT2 _6	6	atttttcagcagtagctgga	20 nt	Quasar 670	This study
RPT2 _7	7	gtacttggatatatgttggg	20 nt	Quasar 670	This study
RPT2 _8	8	ggtctttaattcgttccatc	20 nt	Quasar 670	This study
RPT2 _9	9	ctgcttcttttcaaagggtt	20 nt	Quasar 670	This study
RPT2 _10	10	ttccaattgtttcttttcct	20 nt	Quasar 670	This study
RPT2 _11	11	ctcaatggatttccacgtat	20 nt	Quasar 670	This study
RPT2 _12	12	aatttcttcaagggtcccaa	20 nt	Quasar 670	This study
RPT2 _13	13	actatcgcatgatcatcgtc	20 nt	Quasar 670	This study
RPT2 _14	14	atcaggcatagttggacttg	20 nt	Quasar 670	This study
RPT2 _15	15	ctctagtaactctttatcga	20 nt	Quasar 670	This study
RPT2 _16	16	gcaataacacagaacatcca	20 nt	Quasar 670	This study
RPT2 _17	17	cctacgatggacatggtttt	20 nt	Quasar 670	This study
RPT2 _18	18	atcggcgtcatcctgtaaaa	20 nt	Quasar 670	This study
RPT2 _19	19	tccattttcatgaccgaaac	20 nt	Quasar 670	This study
RPT2 _20	20	cactgtatgattctgttggc	20 nt	Quasar 670	This study
RPT2 _21	21	tttgagattctaagccacca	20 nt	Quasar 670	This study
RPT2 _22	22	acggtaactctacagactct	20 nt	Quasar 670	This study
RPT2 _23	23	ttcatacagttcggggtgtg	20 nt	Quasar 670	This study
RPT2 _24	24	ttgggaggtttgatacccat	20 nt	Quasar 670	This study
RPT2 _25	25	cgggtgcaccataaagaatc	20 nt	Quasar 670	This study
RPT2 _26	26	tttgctagcaatgtcttacc	20 nt	Quasar 670	This study
RPT2 _27	27	tggcagatgtttgatttgca	20 nt	Quasar 670	This study
RPT2 _28	28	taactctgagccaacaatcc	20 nt	Quasar 670	This study
RPT2 _29	29	catcccccaaatatttttga	20 nt	Quasar 670	This study
RPT2 _30	30	atttgcctacacaacctagg	20 nt	Quasar 670	This study
RPT2 _31	31	caatacttggtgcattctca	20 nt	Quasar 670	This study
RPT2 _32	32	tagtaccaatggcgtctatt	20 nt	Quasar 670	This study
RPT2 _33	33	ccactattggagtcatatct	20 nt	Quasar 670	This study
RPT2 _34	34	tctctgaatttctctctcac	20 nt	Quasar 670	This study
RPT2 _35	35	ggttcagcaattccagcatg	20 nt	Quasar 670	This study
RPT2 _36	36	cgattttgttagtggccata	20 nt	Quasar 670	This study
RPT2 _37	37	cctgattaatgctgggtcaa	20 nt	Quasar 670	This study
RPT2 _38	38	ttttacgatcaattctccca	20 nt	Quasar 670	This study
RPT2 _39	39	gtacttagatcagggttttc	20 nt	Quasar 670	This study
RPT2 _40	40	atcttggaagtgtgaatccc	20 nt	Quasar 670	This study
RPT2 _41	41	tcaagattaacgtcctcact	20 nt	Quasar 670	This study
RPT2 _42	42	cctgacaaatcatcctttgt	20 nt	Quasar 670	This study
RPT2 _43	43	tacacattgcctggatatcg	20 nt	Quasar 670	This study
RPT2 _44	44	agggctaacaaacctgcttc	20 nt	Quasar 670	This study
RPT2 _45	45	aacttgcattcttctctctc	20 nt	Quasar 670	This study
RPT2 _46	46	cttgtttaaaatcctccgct	20 nt	Quasar 670	This study
RPT2 _47	47	atttttcatgactctctcct	20 nt	Quasar 670	This study
RPT2 _48	48	ccttctaaattttcctcaac	20 nt	Quasar 670	This study

### Sheet: 5-ZIP sequences
CLB2 ZIP code sequences used in this study
	Name	Sequence	Codon optimization index	Reference
	CLB2 ZIP 36 nt	GCAGATGACTACGATATACAGTCTCGAACTCTTGCC	0.36	This study
	CLB2 ZIP 99 nt	AATCCGATGAATTTTCTGAGAAGAATTTCGAAAGCAGATGACTACGATATACAGTCTCGAACTCTTGCCAAATTCTTATTAGAGATATCATTGGTAGAT	0.36	This study
	CLB2 ZIP mutant #1	GCCGATGATTATGATATACAGAGCAGAACCCTAGCC	0.4	This study
	CLB2 ZIP mutant #2	GCCGACGACTACGATATCCAGTCTCGAACTCTTGCA	0.31	This study
	CLB2 ZIP mutant #3	GCGGATGATTATGATATACAGAGCCGAACGCTGGCG	0.34	This study
